# Large scale genomic analysis of 3067 SARS-CoV-2 genomes reveals a clonal geo-distribution and a rich genetic variations of hotspots mutations

**DOI:** 10.1101/2020.05.03.074567

**Authors:** Meriem Laamarti, Tarek Alouane, Souad Kartti, M.W. Chemao-Elfihri, Mohammed Hakmi, Abdelomunim Essabbar, Mohamed Laamarti, Haitam Hlali, Loubna Allam, Naima El Hafidi, Rachid El Jaoudi, Imane Allali, Nabila Marchoudi, Jamal Fekkak, Houda Benrahma, Chakib Nejjari, Saaid Amzazi, Lahcen Belyamani, Azeddine Ibrahimi

## Abstract

In late December 2019, an emerging viral infection COVID-19 was identified in Wuhan, China, and became a global pandemic. Characterization of the genetic variants of SARS-CoV-2 is crucial in following and evaluating it spread across countries. In this study, we collected and analyzed 3,067 SARS-CoV-2 genomes isolated from 55 countries during the first three months after the onset of this virus. Using comparative genomics analysis, we traced the profiles of the whole-genome mutations and compared the frequency of each mutation in the studied population. The accumulation of mutations during the epidemic period with their geographic locations was also monitored. The results showed 782 variant sites, of which 512 (65.47%) had a non-synonymous effect. Frequencies of mutated alleles revealed the presence of 38 recurrent non-synonymous mutations, including ten hotspot mutations with a prevalence higher than 0.10 in this population and distributed in six SARS-CoV-2 genes. The distribution of these recurrent mutations on the world map revealed certain genotypes specific to the geographic location. We also found co-occurring mutations resulting in the presence of several haplotypes. Moreover, evolution over time has shown a mechanism of mutation co-accumulation which might affect the severity and spread of the SARS-CoV-2.

On the other hand, analysis of the selective pressure revealed the presence of negatively selected residues that could be taken into considerations as therapeutic targets

We have also created an inclusive unified database (http://genoma.ma/covid-19/) that lists all of the genetic variants of the SARS-CoV-2 genomes found in this study with phylogeographic analysis around the world.
