## Additional file 3: Table S4. for "Large scale genomic analysis of 3067 SARS-CoV-2 genomes reveals a clonal geo-distribution and a rich genetic variations of hotspots mutations"

### Sheet: Feuille3
	Table S4 : Details about the singleton mutations identified in this study
	Gene	Position (nt)	Reference Allele	Alternative Allele	Mutation type	Impacts	Nucleotidic Change	Amino-Acid Change	Strains ID	Date of isolation	Origin
	CHR_START-orf1ab	55	A	C	intergenic_region	MODIFIER	n.55A>C		EP416445	2020-03-10	USA
	CHR_START-orf1ab	61	G	A	intergenic_region	MODIFIER	n.61G>A		EP414937	2020-01-26	China
	CHR_START-orf1ab	75	C	A	intergenic_region	MODIFIER	n.75C>A		MT049951	2020-01-17	China
	CHR_START-orf1ab	85	T	G	intergenic_region	MODIFIER	n.85T>G		EP414937	2020-01-26	China
	CHR_START-orf1ab	198	G	A	intergenic_region	MODIFIER	n.198G>A		EP416488	2020-03-03	Poland
	CHR_START-orf1ab	209	T	C	intergenic_region	MODIFIER	n.209T>C		EP414935	2020-01-21	China
	CHR_START-orf1ab	210	G	T	intergenic_region	MODIFIER	n.210G>T		EP417379	2020-03-15	USA
	CHR_START-orf1ab	238	T	A	intergenic_region	MODIFIER	n.238T>A		EP408487	2020-01-20	China
	CHR_START-orf1ab	260	G	C	intergenic_region	MODIFIER	n.260G>C		EP414367	2020-03-05	USA
	CHR_START-orf1ab	261	G	C	intergenic_region	MODIFIER	n.261G>C		EP414367	2020-03-05	USA
	CHR_START-orf1ab	261	G	T	intergenic_region	MODIFIER	n.261G>T		EP415605	2020-03-05	USA
	orf1ab	337	C	T	synonymous_variant	LOW	c.72C>T	p.Arg24Arg	EP416758	2020-03-08	France
	orf1ab	344	C	T	missense_variant	MODERATE	c.79C>T	p.Leu27Phe	EP406799	2019-12-31	China
	orf1ab	356	T	G	missense_variant	MODERATE	c.91T>G	p.Phe31Val	EP408483	2020-01-20	China
	orf1ab	358	T	A	missense_variant	MODERATE	c.93T>A	p.Phe31Leu	EP408483	2020-01-20	China
	orf1ab	445	T	A	synonymous_variant	LOW	c.180T>A	p.Val60Val	EP406799	2019-12-31	China
	orf1ab	514	T	C	synonymous_variant	LOW	c.249T>C	p.His83His	EP417460	2020-03-11	Germany
	orf1ab	538	A	T	missense_variant	MODERATE	c.273A>T	p.Glu91Asp	EP408487	2020-01-20	China
	orf1ab	539	C	A	missense_variant	MODERATE	c.274C>A	p.Leu92Ile	EP408487	2020-01-20	China
	orf1ab	540	T	A	missense_variant	MODERATE	c.275T>A	p.Leu92His	EP418952	2020-03-23	USA
	orf1ab	542	G	A	stop_gained	HIGH	c.277G>T	p.Glu93*	EP408487	2020-01-20	China
	orf1ab	542	G	T	missense_variant	MODERATE	c.277G>A	p.Glu93Lys	EP418952	2020-03-23	USA
	orf1ab	544	A	G	synonymous_variant	LOW	c.279A>G	p.Glu93Glu	EP418952	2020-03-23	USA
	orf1ab	581	G	A	missense_variant	MODERATE	c.316G>A	p.Val106Ile	EP408487	2020-01-20	China
	orf1ab	583	C	T	synonymous_variant	LOW	c.318C>T	p.Val106Val	EP404227	2020-01-16	China
	orf1ab	709	G	A	synonymous_variant	LOW	c.444G>A	p.Glu148Glu	EP406595	2020-01-16	China
	orf1ab	765	G	C	missense_variant	MODERATE	c.500G>C	p.Ser167Thr	EP412900	2019-12-30	China
	orf1ab	959	C	T	missense_variant	MODERATE	c.694C>T	p.Arg232Cys	EP413021	2020-02-29	Switzerland
	orf1ab	1023	C	T	missense_variant	MODERATE	c.758C>T	p.Thr253Ile	EP408487	2020-01-20	China
	orf1ab	1167	G	C	missense_variant	MODERATE	c.902G>C	p.Arg301Pro	EP406799	2019-12-31	China
	orf1ab	1191	C	T	missense_variant	MODERATE	c.926C>T	p.Pro309Leu	EP418042	2020-03-13	USA
	orf1ab	1342	C	T	synonymous_variant	LOW	c.1077C>T	p.Tyr359Tyr	EP408478	2020-01-21	China
	orf1ab	1547	A	G	missense_variant	MODERATE	c.1282A>G	p.Ser428Gly	EP416509	2020-03-06	France
	orf1ab	1602	T	A	missense_variant	MODERATE	c.1337T>A	p.Leu446His	EP418879	2020-03-23	USA
	orf1ab	1648	C	T	synonymous_variant	LOW	c.1383C>T	p.Ile461Ile	EP406592	2020-01-13	China
	orf1ab	1696	G	A	synonymous_variant	LOW	c.1431G>A	p.Leu477Leu	EP418874	2020-03-23	USA
	orf1ab	1714	C	T	synonymous_variant	LOW	c.1449C>T	p.Ser483Ser	EP414935	2020-01-21	China
	orf1ab	1878	C	T	missense_variant	MODERATE	c.1613C>T	p.Ser538Leu	EP416463	2020-02-24	USA
	orf1ab	2169	T	C	missense_variant	MODERATE	c.1904T>C	p.Phe635Ser	EP406592	2020-01-13	China
	orf1ab	2215	A	C	missense_variant	MODERATE	c.1950A>C	p.Lys650Asn	EP412900	2019-12-30	China
	orf1ab	2256	T	A	missense_variant	MODERATE	c.1991T>A	p.Ile664Asn	EP416360	2020-02-01	China
	orf1ab	2274	A	G	missense_variant	MODERATE	c.2009A>G	p.Glu670Gly	EP416360	2020-02-01	China
	orf1ab	2289	T	G	missense_variant	MODERATE	c.2024T>G	p.Val675Gly	EP416360	2020-02-01	China
	orf1ab	2306	C	T	missense_variant	MODERATE	c.2041C>T	p.Leu681Phe	EP416748	2020-03-04	France
	orf1ab	2376	A	G	missense_variant	MODERATE	c.2111A>G	p.Asn704Ser	EP418874	2020-03-23	USA
	orf1ab	2377	T	C	synonymous_variant	LOW	c.2112T>C	p.Asn704Asn	EP418874	2020-03-23	USA
	orf1ab	2408	G	T	stop_gained	HIGH	c.2143G>T	p.Gly715*	EP406799	2019-12-31	China
	orf1ab	2441	G	A	missense_variant	MODERATE	c.2176G>A	p.Glu726Lys	EP417113	2020-03-02	USA
	orf1ab	2495	G	A	missense_variant	MODERATE	c.2230G>A	p.Gly744Arg	EP416360	2020-02-01	China
	orf1ab	2881	C	A	synonymous_variant	LOW	c.2616C>A	p.Ala872Ala	EP406799	2019-12-31	China
	orf1ab	3175	A	G	synonymous_variant	LOW	c.2910A>G	p.Gln970Gln	EP412983	2020-02-08	China
	orf1ab	3179	G	A	missense_variant	MODERATE	c.2914G>A	p.Glu972Lys	EP412983	2020-02-08	China
	orf1ab	3406	A	C	missense_variant	MODERATE	c.3141A>C	p.Glu1047Asp	EP413486	2020-03-01	USA
	orf1ab	3474	G	A	missense_variant	MODERATE	c.3209G>A	p.Gly1070Asp	EP408487	2020-01-20	China
	orf1ab	3476	G	A	missense_variant	MODERATE	c.3211G>A	p.Val1071Ile	EP408487	2020-01-20	China
	orf1ab	3801	A	C	missense_variant	MODERATE	c.3536A>C	p.Asp1179Ala	EP406592	2020-01-13	China
	orf1ab	3851	G	A	missense_variant	MODERATE	c.3586G>A	p.Glu1196Lys	EP417554	2020-03-16	Iceland
	orf1ab	3860	G	A	missense_variant	MODERATE	c.3595G>A	p.Val1199Ile	EP411952	2020-01-24	China
	orf1ab	3930	T	A	missense_variant	MODERATE	c.3665T>A	p.Val1222Asp	EP417317	2020-03-02	USA
	orf1ab	4127	G	T	missense_variant	MODERATE	c.3862G>T	p.Gly1288Cys	EP406799	2019-12-31	China
	orf1ab	4162	G	T	synonymous_variant	LOW	c.3897G>T	p.Val1299Val	EP416630	2020-02-17	Japan
	orf1ab	4238	T	C	missense_variant	MODERATE	c.3973T>C	p.Tyr1325His	EP417319	2020-03-05	USA
	orf1ab	4320	C	A	missense_variant	MODERATE	c.4055C>A	p.Ala1352Asp	EP416449	2020-03-11	USA
	orf1ab	4426	A	C	missense_variant	MODERATE	c.4161A>C	p.Lys1387Asn	EP406799	2019-12-31	China
	orf1ab	4608	T	G	missense_variant	MODERATE	c.4343T>G	p.Met1448Arg	EP417322	2020-03-04	USA
	orf1ab	4608	T	A	missense_variant	MODERATE	c.4343T>A	p.Met1448Lys	EP412900	2019-12-30	China
	orf1ab	4628	C	G	missense_variant	MODERATE	c.4363C>G	p.His1455Asp	EP412900	2019-12-30	China
	orf1ab	4644	A	G	missense_variant	MODERATE	c.4379A>G	p.Glu1460Gly	EP406592	2020-01-13	China
	orf1ab	4656	G	C	missense_variant	MODERATE	c.4391G>C	p.Arg1464Pro	EP406592	2020-01-13	China
	orf1ab	4728	G	T	missense_variant	MODERATE	c.4463G>T	p.Gly1488Val	EP406592	2020-01-13	China
	orf1ab	4729	T	A	synonymous_variant	LOW	c.4464T>A	p.Gly1488Gly	EP406592	2020-01-13	China
	orf1ab	4739	T	C	missense_variant	MODERATE	c.4474T>C	p.Ser1492Pro	EP406592	2020-01-13	China
	orf1ab	4747	T	C	synonymous_variant	LOW	c.4482T>C	p.Ser1494Ser	EP412900	2019-12-30	China
	orf1ab	4763	C	G	missense_variant	MODERATE	c.4498C>G	p.His1500Asp	EP412900	2019-12-30	China
	orf1ab	4766	T	C	missense_variant	MODERATE	c.4501T>C	p.Phe1501Leu	EP414935	2020-01-21	China
	orf1ab	4767	T	A	missense_variant	MODERATE	c.4502T>A	p.Phe1501Tyr	EP414935	2020-01-21	China
	orf1ab	4768	T	A	missense_variant	MODERATE	c.4503T>A	p.Phe1501Leu	EP414935	2020-01-21	China
	orf1ab	4770	T	A	missense_variant	MODERATE	c.4505T>A	p.Ile1502Asn	EP414935	2020-01-21	China
	orf1ab	5053	A	G	synonymous_variant	LOW	c.4788A>G	p.Pro1596Pro	EP415742	2020-02-27	Taiwan
	orf1ab	5084	A	G	missense_variant	MODERATE	c.4819A>G	p.Ile1607Val	EP413557	2020-02-28	USA
	orf1ab	5225	A	C	missense_variant	MODERATE	c.4960A>C	p.Lys1654Gln	EP408487	2020-01-20	China
	orf1ab	5287	T	G	missense_variant	MODERATE	c.5022T>G	p.Cys1674Trp	EP417317	2020-03-02	USA
	orf1ab	5288	T	C	missense_variant	MODERATE	c.5023T>C	p.Tyr1675His	EP417317	2020-03-02	USA
	orf1ab	5464	T	C	synonymous_variant	LOW	c.5199T>C	p.Ser1733Ser	EP406592	2020-01-13	China
	orf1ab	5465	T	A	missense_variant	MODERATE	c.5200T>A	p.Tyr1734Asn	EP417261	2020-03-06	England
	orf1ab	5508	T	C	missense_variant	MODERATE	c.5243T>C	p.Leu1748Ser	EP416410	2020-01-24	Australia
	orf1ab	5953	G	A	synonymous_variant	LOW	c.5688G>A	p.Leu1896Leu	EP418952	2020-03-23	USA
	orf1ab	5992	G	A	synonymous_variant	LOW	c.5727G>A	p.Glu1909Glu	EP417173	2020-03-01	USA
	orf1ab	6000	T	A	missense_variant	MODERATE	c.5735T>A	p.Ile1912Asn	EP406799	2019-12-31	China
	orf1ab	6006	T	C	missense_variant	MODERATE	c.5741T>C	p.Leu1914Pro	EP412900	2019-12-30	China
	orf1ab	6183	A	T	missense_variant	MODERATE	c.5918A>T	p.Lys1973Ile	EP414935	2020-01-21	China
	orf1ab	6246	T	A	missense_variant	MODERATE	c.5981T>A	p.Val1994Asp	EP416385	2020-01-30	China
	orf1ab	6308	A	G	missense_variant	MODERATE	c.6043A>G	p.Ser2015Gly	EP406592	2020-01-13	China
	orf1ab	6473	G	A	missense_variant	MODERATE	c.6208G>A	p.Glu2070Lys	EP416391	2020-02-02	China
	orf1ab	6482	G	T	stop_gained	HIGH	c.6217G>T	p.Gly2073*	EP416391	2020-02-02	China
	orf1ab	6593	C	T	missense_variant	MODERATE	c.6328C>T	p.Pro2110Ser	EP406799	2019-12-31	China
	orf1ab	6638	C	T	missense_variant	MODERATE	c.6373C>T	p.His2125Tyr	EP418185	2020-03-18	USA
	orf1ab	6685	T	G	missense_variant	MODERATE	c.6420T>G	p.Asn2140Lys	EP417261	2020-03-06	England
	orf1ab	6786	C	G	missense_variant	MODERATE	c.6521C>G	p.Thr2174Ser	EP406592	2020-01-13	China
	orf1ab	6820	T	C	synonymous_variant	LOW	c.6555T>C	p.Ser2185Ser	EP412900	2019-12-30	China
	orf1ab	6834	T	G	missense_variant	MODERATE	c.6569T>G	p.Ile2190Ser	EP406592	2020-01-13	China
	orf1ab	6837	A	C	missense_variant	MODERATE	c.6572A>C	p.Lys2191Thr	EP412900	2019-12-30	China
	orf1ab	6838	A	G	synonymous_variant	LOW	c.6573A>G	p.Lys2191Lys	EP406592	2020-01-13	China
	orf1ab	6846	T	C	missense_variant	MODERATE	c.6581T>C	p.Met2194Thr	EP406595	2020-01-16	China
	orf1ab	6934	T	C	synonymous_variant	LOW	c.6669T>C	p.Phe2223Phe	EP408483	2020-01-20	China
	orf1ab	6976	T	A	missense_variant	MODERATE	c.6711T>A	p.Ser2237Arg	EP412900	2019-12-30	China
	orf1ab	6978	T	A	missense_variant	MODERATE	c.6713T>A	p.Val2238Asp	EP412900	2019-12-30	China
	orf1ab	6980	T	C	missense_variant	MODERATE	c.6715T>C	p.Cys2239Arg	EP412900	2019-12-30	China
	orf1ab	6986	G	C	missense_variant	MODERATE	c.6721G>C	p.Gly2241Arg	EP412900	2019-12-30	China
	orf1ab	6988	T	A	synonymous_variant	LOW	c.6723T>A	p.Gly2241Gly	EP412900	2019-12-30	China
	orf1ab	7006	C	A	synonymous_variant	LOW	c.6741C>A	p.Thr2247Thr	EP412900	2019-12-30	China
	orf1ab	7309	A	C	missense_variant	MODERATE	c.7044A>C	p.Gln2348His	EP418185	2020-03-18	USA
	orf1ab	7313	T	C	missense_variant	MODERATE	c.7048T>C	p.Phe2350Leu	EP418185	2020-03-18	USA
	orf1ab	7580	A	T	missense_variant	MODERATE	c.7315A>T	p.Asn2439Tyr	EP408483	2020-01-20	China
	orf1ab	7737	T	G	missense_variant	MODERATE	c.7472T>G	p.Val2491Gly	EP414935	2020-01-21	China
	orf1ab	7771	T	C	synonymous_variant	LOW	c.7506T>C	p.His2502His	EP417554	2020-03-16	Iceland
	orf1ab	7815	C	T	missense_variant	MODERATE	c.7550C>T	p.Ser2517Phe	EP417320	2020-03-04	USA
	orf1ab	7850	G	T	missense_variant	MODERATE	c.7585G>T	p.Ala2529Ser	EP417261	2020-03-06	England
	orf1ab	7864	A	T	missense_variant	MODERATE	c.7599A>T	p.Lys2533Asn	EP414935	2020-01-21	China
	orf1ab	7878	T	G	missense_variant	MODERATE	c.7613T>G	p.Ile2538Ser	EP413586	2020-02-27	Netherlands
	orf1ab	7936	G	A	synonymous_variant	LOW	c.7671G>A	p.Ala2557Ala	EP416395	2020-02-09	China
	orf1ab	7964	C	T	stop_gained	HIGH	c.7699C>T	p.Gln2567*	EP417847	2020-03-04	Iceland
	orf1ab	8091	T	A	missense_variant	MODERATE	c.7826T>A	p.Leu2609His	EP406592	2020-01-13	China
	orf1ab	8156	T	G	missense_variant	MODERATE	c.7891T>G	p.Ser2631Ala	EP418234	2020-03-14	France
	orf1ab	8389	C	T	synonymous_variant	LOW	c.8124C>T	p.Asn2708Asn	EP417328	2020-03-07	USA
	orf1ab	8455	T	C	synonymous_variant	LOW	c.8190T>C	p.Arg2730Arg	EP406592	2020-01-13	China
	orf1ab	8662	T	A	missense_variant	MODERATE	c.8397T>A	p.His2799Gln	EP417179	2020-01-30	China
	orf1ab	8681	A	G	missense_variant	MODERATE	c.8416A>G	p.Ile2806Val	EP418046	2020-03-16	USA
	orf1ab	9112	C	T	synonymous_variant	LOW	c.8847C>T	p.Arg2949Arg	EP414567	2020-02-10	China
	orf1ab	9157	T	C	synonymous_variant	LOW	c.8892T>C	p.Phe2964Phe	EP414482	2020-02-18	USA
	orf1ab	9208	T	C	synonymous_variant	LOW	c.8943T>C	p.Ser2981Ser	EP416758	2020-03-08	France
	orf1ab	9220	G	A	synonymous_variant	LOW	c.8955G>A	p.Arg2985Arg	EP418952	2020-03-23	USA
	orf1ab	9246	C	T	missense_variant	MODERATE	c.8981C>T	p.Ala2994Val	EP418371	2020-03-07	Canada
	orf1ab	9259	A	G	synonymous_variant	LOW	c.8994A>G	p.Val2998Val	EP416429	2020-02-11	Vietnam
	orf1ab	9316	T	A	synonymous_variant	LOW	c.9051T>A	p.Val3017Val	EP412900	2019-12-30	China
	orf1ab	9324	G	A	missense_variant	MODERATE	c.9059G>A	p.Gly3020Asp	EP412900	2019-12-30	China
	orf1ab	9325	T	A	synonymous_variant	LOW	c.9060T>A	p.Gly3020Gly	EP412900	2019-12-30	China
	orf1ab	9385	T	C	synonymous_variant	LOW	c.9120T>C	p.Ala3040Ala	EP414567	2020-02-10	China
	orf1ab	9508	T	A	missense_variant	MODERATE	c.9243T>A	p.Asn3081Lys	EP414935	2020-01-21	China
	orf1ab	9534	C	T	missense_variant	MODERATE	c.9269C>T	p.Thr3090Ile	EP418898	2020-03-24	USA
	orf1ab	9544	T	C	synonymous_variant	LOW	c.9279T>C	p.Cys3093Cys	EP414567	2020-02-10	China
	orf1ab	9648	G	C	missense_variant	MODERATE	c.9383G>C	p.Trp3128Ser	EP412900	2019-12-30	China
	orf1ab	9649	G	T	missense_variant	MODERATE	c.9384G>T	p.Trp3128Cys	EP414935	2020-01-21	China
	orf1ab	9653	G	C	missense_variant	MODERATE	c.9388G>C	p.Val3130Leu	EP412900	2019-12-30	China
	orf1ab	9704	T	C	missense_variant	MODERATE	c.9439T>C	p.Cys3147Arg	EP416455	2020-03-07	USA
	orf1ab	9705	G	T	missense_variant	MODERATE	c.9440G>T	p.Cys3147Phe	EP416455	2020-03-07	USA
	orf1ab	9826	A	C	missense_variant	MODERATE	c.9561A>C	p.Lys3187Asn	EP412900	2019-12-30	China
	orf1ab	9831	T	C	missense_variant	MODERATE	c.9566T>C	p.Met3189Thr	EP412900	2019-12-30	China
	orf1ab	9857	C	T	synonymous_variant	LOW	c.9592C>T	p.Leu3198Leu	EP418104	2020-03-15	England
	orf1ab	9861	T	G	stop_gained	HIGH	c.9596T>G	p.Leu3199*	EP412900	2019-12-30	China
	orf1ab	9923	G	T	missense_variant	MODERATE	c.9658G>T	p.Ala3220Ser	EP418186	2020-03-23	USA
	orf1ab	9930	A	T	missense_variant	MODERATE	c.9665A>T	p.Asp3222Val	EP418186	2020-03-23	USA
	orf1ab	9951	C	T	missense_variant	MODERATE	c.9686C>T	p.Ala3229Val	EP413559	2020-02-27	USA
	orf1ab	10060	T	C	synonymous_variant	LOW	c.9795T>C	p.Gly3265Gly	EP408483	2020-01-20	China
	orf1ab	10061	T	C	missense_variant	MODERATE	c.9796T>C	p.Phe3266Leu	EP406799	2019-12-31	China
	orf1ab	10062	T	G	missense_variant	MODERATE	c.9797T>G	p.Phe3266Cys	EP406799	2019-12-31	China
	orf1ab	10139	G	C	missense_variant	MODERATE	c.9874G>C	p.Gly3292Arg	EP408483	2020-01-20	China
	orf1ab	10145	T	G	missense_variant	MODERATE	c.9880T>G	p.Trp3294Gly	EP408483	2020-01-20	China
	orf1ab	10215	A	G	missense_variant	MODERATE	c.9950A>G	p.Tyr3317Cys	EP417919	2020-03-14	Malaysia
	orf1ab	10225	A	C	missense_variant	MODERATE	c.9960A>C	p.Leu3320Phe	EP417919	2020-03-14	Malaysia
	orf1ab	10228	C	T	synonymous_variant	LOW	c.9963C>T	p.Leu3321Leu	EP416639	2020-03-10	USA
	orf1ab	10507	C	T	synonymous_variant	LOW	c.10242C>T	p.Asn3414Asn	EP414483	2020-02-17	USA
	orf1ab	10572	C	T	missense_variant	MODERATE	c.10307C>T	p.Ala3436Val	EP418082	2020-03-15	USA
	orf1ab	10728	C	T	missense_variant	MODERATE	c.10463C>T	p.Thr3488Ile	EP414624	2020-02-26	France
	orf1ab	10763	T	C	missense_variant	MODERATE	c.10498T>C	p.Tyr3500His	EP416720	2020-03-13	USA
	orf1ab	10818	C	T	missense_variant	MODERATE	c.10553C>T	p.Ala3518Val	EP418075	2020-03-15	USA
	orf1ab	10876	T	C	synonymous_variant	LOW	c.10611T>C	p.Asn3537Asn	EP408483	2020-01-20	China
	orf1ab	10878	G	C	missense_variant	MODERATE	c.10613G>C	p.Gly3538Ala	EP408483	2020-01-20	China
	orf1ab	10879	T	C	synonymous_variant	LOW	c.10614T>C	p.Gly3538Gly	EP408483	2020-01-20	China
	orf1ab	10934	T	A	missense_variant	MODERATE	c.10669T>A	p.Phe3557Ile	EP414934	2020-01-21	China
	orf1ab	10964	A	C	missense_variant	MODERATE	c.10699A>C	p.Thr3567Pro	EP414934	2020-01-21	China
	orf1ab	10983	A	G	missense_variant	MODERATE	c.10718A>G	p.Lys3573Arg	EP414934	2020-01-21	China
	orf1ab	10986	G	C	missense_variant	MODERATE	c.10721G>C	p.Arg3574Thr	EP408483	2020-01-20	China
	orf1ab	10999	T	A	synonymous_variant	LOW	c.10734T>A	p.Gly3578Gly	EP417176	2020-01-21	China
	orf1ab	11034	C	G	stop_gained	HIGH	c.10769C>G	p.Ser3590*	EP408483	2020-01-20	China
	orf1ab	11041	A	T	missense_variant	MODERATE	c.10776A>T	p.Leu3592Phe	EP408483	2020-01-20	China
	orf1ab	11064	G	C	missense_variant	MODERATE	c.10799G>C	p.Trp3600Ser	EP408483	2020-01-20	China
	orf1ab	11083	G	C	missense_variant	MODERATE	c.10818G>C	p.Leu3606Phe	MT049951	2020-01-17	China
	orf1ab	11104	T	C	synonymous_variant	LOW	c.10839T>C	p.Pro3613Pro	EP417919	2020-03-14	Malaysia
	orf1ab	11244	T	C	missense_variant	MODERATE	c.10979T>C	p.Val3660Ala	EP418251	2020-02-25	Spain
	orf1ab	11321	G	C	missense_variant	MODERATE	c.11056G>C	p.Ala3686Pro	EP408483	2020-01-20	China
	orf1ab	11390	T	C	missense_variant	MODERATE	c.11125T>C	p.Trp3709Arg	EP408483	2020-01-20	China
	orf1ab	11409	T	C	missense_variant	MODERATE	c.11144T>C	p.Leu3715Ser	EP417177	2020-01-23	China
	orf1ab	11429	T	G	missense_variant	MODERATE	c.11164T>G	p.Tyr3722Asp	EP408483	2020-01-20	China
	orf1ab	11431	T	G	stop_gained	HIGH	c.11166T>G	p.Tyr3722*	EP408483	2020-01-20	China
	orf1ab	11439	A	G	missense_variant	MODERATE	c.11174A>G	p.Asn3725Ser	EP408483	2020-01-20	China
	orf1ab	11538	T	C	missense_variant	MODERATE	c.11273T>C	p.Ile3758Thr	EP418082	2020-03-15	USA
	orf1ab	11554	T	G	synonymous_variant	LOW	c.11289T>G	p.Val3763Val	EP417316	2020-03-11	USA
	orf1ab	11674	C	T	synonymous_variant	LOW	c.11409C>T	p.Tyr3803Tyr	EP417377	2020-03-15	USA
	orf1ab	11707	A	G	synonymous_variant	LOW	c.11442A>G	p.Leu3814Leu	EP406595	2020-01-16	China
	orf1ab	11764	T	A	missense_variant	MODERATE	c.11499T>A	p.Asn3833Lys	EP406798	2019-12-26	China
	orf1ab	12011	T	C	missense_variant	MODERATE	c.11746T>C	p.Ser3916Pro	EP414935	2020-01-21	China
	orf1ab	12032	G	T	missense_variant	MODERATE	c.11767G>T	p.Gly3923Cys	EP414935	2020-01-21	China
	orf1ab	12049	C	T	synonymous_variant	LOW	c.11784C>T	p.Asn3928Asn	EP414625	2020-02-26	France
	orf1ab	12113	T	C	missense_variant	MODERATE	c.11848T>C	p.Ser3950Pro	EP417919	2020-03-14	Malaysia
	orf1ab	12311	G	T	missense_variant	MODERATE	c.12046G>T	p.Ala4016Ser	EP406799	2019-12-31	China
	orf1ab	12318	C	G	missense_variant	MODERATE	c.12053C>G	p.Ser4018Cys	EP406799	2019-12-31	China
	orf1ab	12332	G	T	missense_variant	MODERATE	c.12067G>T	p.Ala4023Ser	EP406799	2019-12-31	China
	orf1ab	12338	G	C	missense_variant	MODERATE	c.12073G>C	p.Val4025Leu	EP406799	2019-12-31	China
	orf1ab	12345	G	T	missense_variant	MODERATE	c.12080G>T	p.Ser4027Ile	EP406799	2019-12-31	China
	orf1ab	12346	T	G	missense_variant	MODERATE	c.12081T>G	p.Ser4027Arg	EP406799	2019-12-31	China
	orf1ab	12350	A	C	missense_variant	MODERATE	c.12085A>C	p.Met4029Leu	EP408515	2020-01-01	China
	orf1ab	12565	G	T	missense_variant	MODERATE	c.12300G>T	p.Gln4100His	EP417554	2020-03-16	Iceland
	orf1ab	12597	T	A	missense_variant	MODERATE	c.12332T>A	p.Leu4111His	EP406592	2020-01-13	China
	orf1ab	12877	T	C	synonymous_variant	LOW	c.12612T>C	p.Thr4204Thr	EP417176	2020-01-21	China
	orf1ab	13051	C	T	synonymous_variant	LOW	c.12786C>T	p.Ala4262Ala	EP415652	2020-03-05	France
	orf1ab	13126	G	T	synonymous_variant	LOW	c.12861G>T	p.Gly4287Gly	EP416720	2020-03-13	USA
	orf1ab	13225	C	G	synonymous_variant	LOW	c.12960C>G	p.Ser4320Ser	EP417361	2020-03-14	USA
	orf1ab	13252	C	T	synonymous_variant	LOW	c.12987C>T	p.Tyr4329Tyr	EP417331	2020-03-13	USA
	orf1ab	13409	A	G	missense_variant	MODERATE	c.13144A>G	p.Ser4382Gly	EP417919	2020-03-14	Malaysia
	orf1ab	13424	C	T	missense_variant	MODERATE	c.13159C>T	p.Arg4387Cys	EP417919	2020-03-14	Malaysia
	orf1ab	13438	T	A	synonymous_variant	LOW	c.13173T>A	p.Leu4391Leu	EP414934	2020-01-21	China
	orf1ab	13445	G	C	missense_variant	MODERATE	c.13180G>C	p.Ala4394Pro	EP406799	2019-12-31	China
	orf1ab	13453	A	C	synonymous_variant	LOW	c.13188A>C	p.Ala4396Ala	EP414934	2020-01-21	China
	orf1ab	13456	A	T	missense_variant	MODERATE	c.13191A>T	p.Gln4397His	EP414934	2020-01-21	China
	orf1ab	13469	G	A	missense_variant	MODERATE	c.13204G>A	p.Gly4402Arg	EP417919	2020-03-14	Malaysia
	orf1ab	13521	T	C	missense_variant	MODERATE	c.13256T>C	p.Val4419Ala	EP414625	2020-02-26	France
	orf1ab	13571	G	T	missense_variant	MODERATE	c.13306G>T	p.Val4436Phe	EP411952	2020-01-24	China
	orf1ab	13617	G	T	missense_variant	MODERATE	c.13352G>T	p.Arg4451Met	EP418246	2020-03-01	Spain
	orf1ab	13620	C	T	missense_variant	MODERATE	c.13355C>T	p.Thr4452Met	EP417186	2020-03-07	South Africa
	orf1ab	13660	A	G	synonymous_variant	LOW	c.13395A>G	p.Arg4465Arg	EP417578	2020-03-17	Iceland
	orf1ab	13679	A	G	missense_variant	MODERATE	c.13414A>G	p.Thr4472Ala	EP410719	2020-02-02	China
	orf1ab	13686	T	A	missense_variant	MODERATE	c.13421T>A	p.Met4474Lys	EP415618	2020-03-09	USA
	orf1ab	13686	T	G	missense_variant	MODERATE	c.13421T>G	p.Met4474Arg	EP418885	2020-03-24	USA
	orf1ab	13687	G	T	missense_variant	MODERATE	c.13422G>T	p.Met4474Ile	EP415618	2020-03-09	USA
	orf1ab	13780	A	G	missense_variant	MODERATE	c.13515A>G	p.Ile4505Met	EP416375	2020-02-01	China
	orf1ab	13845	T	C	missense_variant	MODERATE	c.13580T>C	p.Met4527Thr	EP418774	2020-03-13	USA
	orf1ab	13980	A	C	missense_variant	MODERATE	c.13715A>C	p.Asn4572Thr	EP414935	2020-01-21	China
	orf1ab	14052	A	T	missense_variant	MODERATE	c.13787A>T	p.Tyr4596Phe	EP406799	2019-12-31	China
	orf1ab	14073	T	A	missense_variant	MODERATE	c.13808T>A	p.Ile4603Asn	EP406799	2019-12-31	China
	orf1ab	14335	G	T	synonymous_variant	LOW	c.14070G>T	p.Val4690Val	EP418874	2020-03-23	USA
	orf1ab	14422	C	T	synonymous_variant	LOW	c.14157C>T	p.Asp4719Asp	EP412983	2020-02-08	China
	orf1ab	14433	A	T	missense_variant	MODERATE	c.14168A>T	p.Glu4723Val	EP418874	2020-03-23	USA
	orf1ab	14585	C	T	synonymous_variant	LOW	c.14320C>T	p.Leu4774Leu	EP412983	2020-02-08	China
	orf1ab	14864	T	C	synonymous_variant	LOW	c.14599T>C	p.Leu4867Leu	EP414567	2020-02-10	China
	orf1ab	14897	G	A	missense_variant	MODERATE	c.14632G>A	p.Ala4878Thr	EP414934	2020-01-21	China
	orf1ab	14937	C	T	missense_variant	MODERATE	c.14672C>T	p.Thr4891Ile	EP418075	2020-03-15	USA
	orf1ab	15080	C	T	missense_variant	MODERATE	c.14815C>T	p.Pro4939Ser	EP414596	2020-03-04	USA
	orf1ab	15131	G	T	missense_variant	MODERATE	c.14866G>T	p.Val4956Leu	EP408487	2020-01-20	China
	orf1ab	15241	A	T	synonymous_variant	LOW	c.14976A>T	p.Thr4992Thr	EP408483	2020-01-20	China
	orf1ab	15369	A	T	missense_variant	MODERATE	c.15104A>T	p.Gln5035Leu	EP418189	2020-03-23	USA
	orf1ab	15370	A	C	missense_variant	MODERATE	c.15105A>C	p.Gln5035His	EP418189	2020-03-23	USA
	orf1ab	15371	C	A	missense_variant	MODERATE	c.15106C>A	p.Arg5036Ser	EP418189	2020-03-23	USA
	orf1ab	15380	G	T	missense_variant	MODERATE	c.15115G>T	p.Ala5039Ser	EP418095	2020-03-12	England
	orf1ab	15439	G	A	stop_gained	HIGH	c.15174G>A	p.Trp5058*	EP416385	2020-01-30	China
	orf1ab	15441	C	T	missense_variant	MODERATE	c.15176C>T	p.Ser5059Leu	EP417547	2020-03-17	Iceland
	orf1ab	15590	A	G	missense_variant	MODERATE	c.15325A>G	p.Ile5109Val	EP418189	2020-03-23	USA
	orf1ab	15602	G	A	missense_variant	MODERATE	c.15337G>A	p.Ala5113Thr	EP413897	2020-02-28	China
	orf1ab	15636	T	A	missense_variant	MODERATE	c.15371T>A	p.Ile5124Lys	EP406592	2020-01-13	China
	orf1ab	15641	A	C	missense_variant	MODERATE	c.15376A>C	p.Ile5126Leu	EP413558	2020-02-27	USA
	orf1ab	15790	T	A	missense_variant	MODERATE	c.15525T>A	p.Ser5175Arg	EP414935	2020-01-21	China
	orf1ab	15969	T	A	stop_gained	HIGH	c.15704T>A	p.Leu5235*	EP417919	2020-03-14	Malaysia
	orf1ab	16240	G	A	synonymous_variant	LOW	c.15975G>A	p.Leu5325Leu	EP417325	2020-03-03	USA
	orf1ab	16242	T	C	missense_variant	MODERATE	c.15977T>C	p.Leu5326Ser	EP415592	2020-03-09	USA
	orf1ab	16260	C	T	missense_variant	MODERATE	c.15995C>T	p.Ala5332Val	EP418205	2020-03-12	USA
	orf1ab	16268	A	G	missense_variant	MODERATE	c.16003A>G	p.Arg5335Gly	EP417919	2020-03-14	Malaysia
	orf1ab	16269	G	A	missense_variant	MODERATE	c.16004G>A	p.Arg5335Lys	EP417919	2020-03-14	Malaysia
	orf1ab	16270	A	G	synonymous_variant	LOW	c.16005A>G	p.Arg5335Arg	EP417919	2020-03-14	Malaysia
	orf1ab	16271	C	T	missense_variant	MODERATE	c.16006C>T	p.Leu5336Phe	EP417919	2020-03-14	Malaysia
	orf1ab	16428	C	T	missense_variant	MODERATE	c.16163C>T	p.Thr5388Ile	EP414629	2020-03-03	France
	orf1ab	16679	C	T	missense_variant	MODERATE	c.16414C>T	p.Leu5472Phe	EP417324	2020-03-04	USA
	orf1ab	16841	A	G	missense_variant	MODERATE	c.16576A>G	p.Lys5526Glu	EP417518	2020-02-04	Taiwan
	orf1ab	17072	C	T	missense_variant	MODERATE	c.16807C>T	p.His5603Tyr	EP418883	2020-03-24	USA
	orf1ab	17122	G	T	stop_lost	HIGH	c.16857G>T	p.Ter5619Tyrext*?	EP416385	2020-01-30	China
	orf1ab	17285	C	T	stop_gained	HIGH	c.17020C>T	p.Gln5674*	EP418247	2020-02-26	Spain
	orf1ab	17286	A	G	missense_variant	MODERATE	c.17021A>G	p.Gln5674Arg	EP414567	2020-02-10	China
	orf1ab	17326	C	T	synonymous_variant	LOW	c.17061C>T	p.Cys5687Cys	EP418082	2020-03-15	USA
	orf1ab	17344	A	G	missense_variant	MODERATE	c.17079A>G	p.Ile5693Met	EP418185	2020-03-18	USA
	orf1ab	17345	T	A	stop_lost	HIGH	c.17080T>A	p.Ter5694Lysext*?	EP418185	2020-03-18	USA
	orf1ab	17348	T	G	missense_variant	MODERATE	c.17083T>G	p.Leu5695Val	EP418185	2020-03-18	USA
	orf1ab	17403	C	T	missense_variant	MODERATE	c.17138C>T	p.Pro5713Leu	EP416682	2020-03-09	USA
	orf1ab	17549	T	C	missense_variant	MODERATE	c.17284T>C	p.Ser5762Pro	EP417919	2020-03-14	Malaysia
	orf1ab	17553	A	G	missense_variant	MODERATE	c.17288A>G	p.Glu5763Gly	EP417919	2020-03-14	Malaysia
	orf1ab	17582	T	A	missense_variant	MODERATE	c.17317T>A	p.Leu5773Met	EP417919	2020-03-14	Malaysia
	orf1ab	17601	G	A	stop_gained	HIGH	c.17336G>A	p.Trp5779*	EP417919	2020-03-14	Malaysia
	orf1ab	17618	T	A	missense_variant	MODERATE	c.17353T>A	p.Leu5785Ile	EP417919	2020-03-14	Malaysia
	orf1ab	17643	T	A	missense_variant	MODERATE	c.17378T>A	p.Leu5793His	EP417919	2020-03-14	Malaysia
	orf1ab	17644	C	A	synonymous_variant	LOW	c.17379C>A	p.Leu5793Leu	EP417919	2020-03-14	Malaysia
	orf1ab	17647	T	A	missense_variant	MODERATE	c.17382T>A	p.Asn5794Lys	EP417919	2020-03-14	Malaysia
	orf1ab	17650	T	A	synonymous_variant	LOW	c.17385T>A	p.Ala5795Ala	EP417919	2020-03-14	Malaysia
	orf1ab	17652	T	A	stop_gained	HIGH	c.17387T>A	p.Leu5796*	EP417919	2020-03-14	Malaysia
	orf1ab	17667	G	A	missense_variant	MODERATE	c.17402G>A	p.Arg5801Lys	EP417919	2020-03-14	Malaysia
	orf1ab	17673	T	A	stop_gained	HIGH	c.17408T>A	p.Leu5803*	EP417919	2020-03-14	Malaysia
	orf1ab	17674	A	G	synonymous_variant	LOW	c.17409A>G	p.Leu5803Leu	EP418421	2020-03-17	France
	orf1ab	17845	C	T	synonymous_variant	LOW	c.17580C>T	p.His5860His	EP417919	2020-03-14	Malaysia
	orf1ab	17871	A	G	missense_variant	MODERATE	c.17606A>G	p.Tyr5869Cys	EP417919	2020-03-14	Malaysia
	orf1ab	17873	T	C	missense_variant	MODERATE	c.17608T>C	p.Ser5870Pro	EP417919	2020-03-14	Malaysia
	orf1ab	17874	C	T	missense_variant	MODERATE	c.17609C>T	p.Ser5870Leu	EP417919	2020-03-14	Malaysia
	orf1ab	17884	A	G	synonymous_variant	LOW	c.17619A>G	p.Pro5873Pro	EP418082	2020-03-15	USA
	orf1ab	17887	G	A	synonymous_variant	LOW	c.17622G>A	p.Leu5874Leu	EP417919	2020-03-14	Malaysia
	orf1ab	17895	T	C	missense_variant	MODERATE	c.17630T>C	p.Leu5877Pro	EP418189	2020-03-23	USA
	orf1ab	17975	A	G	missense_variant	MODERATE	c.17710A>G	p.Thr5904Ala	EP416388	2020-02-05	China
	orf1ab	18121	A	G	synonymous_variant	LOW	c.17856A>G	p.Ser5952Ser	EP416441	2020-03-10	USA
	orf1ab	18266	G	T	missense_variant	MODERATE	c.18001G>T	p.Ala6001Ser	EP416746	2020-03-03	France
	orf1ab	18267	C	T	missense_variant	MODERATE	c.18002C>T	p.Ala6001Val	EP418099	2020-03-13	England
	orf1ab	18395	C	T	synonymous_variant	LOW	c.18130C>T	p.Leu6044Leu	EP417765	2020-02-27	Iceland
	orf1ab	18400	C	T	synonymous_variant	LOW	c.18135C>T	p.Tyr6045Tyr	EP418186	2020-03-23	USA
	orf1ab	18402	T	A	missense_variant	MODERATE	c.18137T>A	p.Leu6046Gln	EP418186	2020-03-23	USA
	orf1ab	18403	A	C	synonymous_variant	LOW	c.18138A>C	p.Leu6046Leu	EP418186	2020-03-23	USA
	orf1ab	18405	A	T	missense_variant	MODERATE	c.18140A>T	p.Gln6047Leu	EP418186	2020-03-23	USA
	orf1ab	18410	A	C	missense_variant	MODERATE	c.18145A>C	p.Met6049Leu	EP418186	2020-03-23	USA
	orf1ab	18413	T	A	missense_variant	MODERATE	c.18148T>A	p.Leu6050Met	EP418186	2020-03-23	USA
	orf1ab	18414	T	G	missense_variant	MODERATE	c.18149T>G	p.Leu6050Trp	EP418186	2020-03-23	USA
	orf1ab	18582	C	T	missense_variant	MODERATE	c.18317C>T	p.Ser6106Leu	EP416994	2020-03-04	Spain
	orf1ab	18603	T	A	missense_variant	MODERATE	c.18338T>A	p.Met6113Lys	EP408483	2020-01-20	China
	orf1ab	18652	C	T	synonymous_variant	LOW	c.18387C>T	p.Ser6129Ser	EP418755	2020-03-17	England
	orf1ab	18697	G	A	synonymous_variant	LOW	c.18432G>A	p.Leu6144Leu	EP416414	2020-03-06	Australia
	orf1ab	19169	T	C	missense_variant	MODERATE	c.18904T>C	p.Ser6302Pro	EP417319	2020-03-05	USA
	orf1ab	19312	G	A	missense_variant	MODERATE	c.19047G>A	p.Met6349Ile	EP418874	2020-03-23	USA
	orf1ab	19645	G	T	missense_variant	MODERATE	c.19380G>T	p.Met6460Ile	EP418082	2020-03-15	USA
	orf1ab	19959	A	C	missense_variant	MODERATE	c.19694A>C	p.Lys6565Thr	EP406595	2020-01-16	China
	orf1ab	20134	G	A	synonymous_variant	LOW	c.19869G>A	p.Pro6623Pro	EP416748	2020-03-04	France
	orf1ab	20191	G	A	synonymous_variant	LOW	c.19926G>A	p.Leu6642Leu	EP417778	2020-03-10	Iceland
	orf1ab	20238	G	T	missense_variant	MODERATE	c.19973G>T	p.Gly6658Val	EP415578	2020-02-27	Canada
	orf1ab	20263	G	A	stop_retained_variant	LOW	c.19998G>A	p.Ter6666Ter	EP418719	2020-03-18	England
	orf1ab	20264	A	T	missense_variant	MODERATE	c.19999A>T	p.Asn6667Tyr	EP418719	2020-03-18	England
	orf1ab	20265	A	T	missense_variant	MODERATE	c.20000A>T	p.Asn6667Ile	EP418719	2020-03-18	England
	orf1ab	20315	T	A	missense_variant	MODERATE	c.20050T>A	p.Ser6684Thr	EP406592	2020-01-13	China
	orf1ab	20335	G	A	synonymous_variant	LOW	c.20070G>A	p.Glu6690Glu	EP418260	2020-03-16	Italy
	orf1ab	20462	C	T	stop_gained	HIGH	c.20197C>T	p.Gln6733*	EP417288	2020-03-05	England
	orf1ab	20670	G	A	missense_variant	MODERATE	c.20405G>A	p.Arg6802His	EP402121	2019-12-30	China
	orf1ab	20679	G	A	missense_variant	MODERATE	c.20414G>A	p.Arg6805Gln	EP402121	2019-12-30	China
	orf1ab	20842	C	T	synonymous_variant	LOW	c.20577C>T	p.Tyr6859Tyr	EP414567	2020-02-10	China
	orf1ab	21142	G	T	stop_lost	HIGH	c.20877G>T	p.Ter6959Tyrext*?	EP416429	2020-02-11	Vietnam
	orf1ab	21147	T	C	missense_variant	MODERATE	c.20882T>C	p.Leu6961Ser	EP416414	2020-03-06	Australia
	orf1ab	21263	C	T	synonymous_variant	LOW	c.20998C>T	p.Leu7000Leu	EP418251	2020-02-25	Spain
	orf1ab	21319	G	A	missense_variant	MODERATE	c.21054G>A	p.Met7018Ile	EP415742	2020-02-27	Taiwan
	orf1ab	21537	T	A	missense_variant	MODERATE	c.21272T>A	p.Met7091Lys	EP417177	2020-01-23	China
	S	21597	C	T	missense_variant	MODERATE	c.35C>T	p.Ser12Phe	EP418068	2020-03-14	USA
	S	21644	T	A	missense_variant	MODERATE	c.82T>A	p.Tyr28Asn	MT049951	2020-01-17	China
	S	21644	T	G	missense_variant	MODERATE	c.82T>G	p.Tyr28Asp	EP408487	2020-01-20	China
	S	21656	T	A	missense_variant	MODERATE	c.94T>A	p.Phe32Ile	EP402132	2019-12-30	China
	S	21656	T	G	missense_variant	MODERATE	c.94T>G	p.Phe32Val	EP412900	2019-12-30	China
	S	21724	G	C	missense_variant	MODERATE	c.162G>C	p.Leu54Phe	EP418042	2020-03-13	USA
	S	21796	G	A	synonymous_variant	LOW	c.234G>A	p.Arg78Arg	EP417325	2020-03-03	USA
	S	21835	T	C	synonymous_variant	LOW	c.273T>C	p.Tyr91Tyr	EP416463	2020-02-24	USA
	S	21838	T	C	synonymous_variant	LOW	c.276T>C	p.Phe92Phe	EP417325	2020-03-03	USA
	S	21985	G	A	synonymous_variant	LOW	c.423G>A	p.Leu141Leu	EP412971	2020-02-25	Finland
	S	22016	T	G	missense_variant	MODERATE	c.454T>G	p.Trp152Gly	EP416356	2020-02-01	China
	S	22115	A	G	missense_variant	MODERATE	c.553A>G	p.Asn185Asp	EP418726	2020-03-13	England
	S	22199	G	T	missense_variant	MODERATE	c.637G>T	p.Val213Leu	EP416746	2020-03-03	France
	S	22304	T	C	missense_variant	MODERATE	c.742T>C	p.Tyr248His	EP418885	2020-03-24	USA
	S	22308	T	C	missense_variant	MODERATE	c.746T>C	p.Leu249Ser	EP412971	2020-02-25	Finland
	S	22604	G	A	missense_variant	MODERATE	c.1042G>A	p.Ala348Thr	EP418046	2020-03-16	USA
	S	22622	A	G	missense_variant	MODERATE	c.1060A>G	p.Asn354Asp	EP406595	2020-01-16	China
	S	22652	G	T	missense_variant	MODERATE	c.1090G>T	p.Asp364Tyr	EP406595	2020-01-16	China
	S	22696	G	C	missense_variant	MODERATE	c.1134G>C	p.Lys378Asn	EP418745	2020-03-18	England
	S	22865	G	T	missense_variant	MODERATE	c.1303G>T	p.Ala435Ser	EP413602	2020-03-03	Finland
	S	22912	T	G	missense_variant	MODERATE	c.1350T>G	p.Asn450Lys	EP417331	2020-03-13	USA
	S	23014	A	G	synonymous_variant	LOW	c.1452A>G	p.Glu484Glu	EP418865	2020-03-05	USA
	S	23114	C	T	synonymous_variant	LOW	c.1552C>T	p.Leu518Leu	EP418035	2020-03-14	USA
	S	23120	G	T	missense_variant	MODERATE	c.1558G>T	p.Ala520Ser	EP418782	2020-03-13	USA
	S	23242	G	T	synonymous_variant	LOW	c.1680G>T	p.Leu560Leu	EP418082	2020-03-15	USA
	S	23282	G	T	missense_variant	MODERATE	c.1720G>T	p.Asp574Tyr	EP418421	2020-03-17	France
	S	23405	G	C	missense_variant	MODERATE	c.1843G>C	p.Val615Leu	EP412983	2020-02-08	China
	S	23604	C	T	missense_variant	MODERATE	c.2042C>T	p.Pro681Leu	EP417331	2020-03-13	USA
	S	23717	A	G	missense_variant	MODERATE	c.2155A>G	p.Thr719Ala	EP414527	2020-02-09	China
	S	23720	A	G	missense_variant	MODERATE	c.2158A>G	p.Ile720Val	EP416752	2020-03-04	France
	S	23857	T	C	synonymous_variant	LOW	c.2295T>C	p.Arg765Arg	EP417176	2020-01-21	China
	S	24011	T	C	missense_variant	MODERATE	c.2449T>C	p.Phe817Leu	EP414378	2020-02-17	China
	S	24140	G	C	missense_variant	MODERATE	c.2578G>C	p.Val860Leu	EP408485	2020-01-18	China
	S	24141	T	A	missense_variant	MODERATE	c.2579T>A	p.Val860Asp	EP408485	2020-01-18	China
	S	24142	T	A	synonymous_variant	LOW	c.2580T>A	p.Val860Val	EP408485	2020-01-18	China
	S	24143	T	A	missense_variant	MODERATE	c.2581T>A	p.Leu861Met	EP408485	2020-01-18	China
	S	24144	T	A	stop_gained	HIGH	c.2582T>A	p.Leu861*	EP408485	2020-01-18	China
	S	24213	C	T	missense_variant	MODERATE	c.2651C>T	p.Ser884Phe	EP417518	2020-02-04	Taiwan
	S	24223	C	T	synonymous_variant	LOW	c.2661C>T	p.Thr887Thr	EP417176	2020-01-21	China
	S	24232	A	C	synonymous_variant	LOW	c.2670A>C	p.Ala890Ala	EP418343	2020-03-10	Canada
	S	24290	G	A	missense_variant	MODERATE	c.2728G>A	p.Gly910Arg	EP418186	2020-03-23	USA
	S	24400	A	G	synonymous_variant	LOW	c.2838A>G	p.Gly946Gly	EP417811	2020-03-02	Iceland
	S	24471	T	C	missense_variant	MODERATE	c.2909T>C	p.Phe970Ser	EP408485	2020-01-18	China
	S	24604	A	T	missense_variant	MODERATE	c.3042A>T	p.Arg1014Ser	EP414934	2020-01-21	China
	S	24685	T	C	synonymous_variant	LOW	c.3123T>C	p.Asp1041Asp	EP418104	2020-03-15	England
	S	24818	A	G	missense_variant	MODERATE	c.3256A>G	p.Lys1086Glu	EP417317	2020-03-02	USA
	S	24840	G	C	missense_variant	MODERATE	c.3278G>C	p.Gly1093Ala	EP408483	2020-01-20	China
	S	24841	T	C	synonymous_variant	LOW	c.3279T>C	p.Gly1093Gly	EP408483	2020-01-20	China
	S	24947	G	C	missense_variant	MODERATE	c.3385G>C	p.Val1129Leu	EP406592	2020-01-13	China
	S	24966	A	T	missense_variant	MODERATE	c.3404A>T	p.Asn1135Ile	EP418879	2020-03-23	USA
	S	24989	C	A	missense_variant	MODERATE	c.3427C>A	p.Pro1143Thr	EP417319	2020-03-05	USA
	S	25060	A	G	synonymous_variant	LOW	c.3498A>G	p.Leu1166Leu	EP406973	2020-01-23	China
	S	25066	C	T	synonymous_variant	LOW	c.3504C>T	p.Asp1168Asp	EP408487	2020-01-20	China
	S	25071	C	A	missense_variant	MODERATE	c.3509C>A	p.Ser1170Tyr	EP408487	2020-01-20	China
	S	25092	T	C	missense_variant	MODERATE	c.3530T>C	p.Val1177Ala	EP408483	2020-01-20	China
	S	25094	A	G	missense_variant	MODERATE	c.3532A>G	p.Asn1178Asp	EP417357	2020-03-13	USA
	S	25217	G	T	missense_variant	MODERATE	c.3655G>T	p.Gly1219Cys	EP418361	2020-03-12	Canada
	S	25336	A	C	missense_variant	MODERATE	c.3774A>C	p.Glu1258Asp	EP418952	2020-03-23	USA
	S	25337	G	C	missense_variant	MODERATE	c.3775G>C	p.Asp1259His	EP406592	2020-01-13	China
	ORF3a	25409	G	T	missense_variant	MODERATE	c.17G>T	p.Arg6Ile	EP414934	2020-01-21	China
	ORF3a	25449	A	C	missense_variant	MODERATE	c.57A>C	p.Glu19Asp	EP414934	2020-01-21	China
	ORF3a	25462	A	C	missense_variant	MODERATE	c.70A>C	p.Thr24Pro	EP414934	2020-01-21	China
	ORF3a	25535	T	A	missense_variant	MODERATE	c.143T>A	p.Val48Asp	EP406799	2019-12-31	China
	ORF3a	25576	A	G	missense_variant	MODERATE	c.184A>G	p.Ile62Val	EP418113	2020-03-13	England
	ORF3a	25645	T	C	synonymous_variant	LOW	c.253T>C	p.Leu85Leu	EP406595	2020-01-16	China
	ORF3a	25652	T	A	missense_variant	MODERATE	c.260T>A	p.Phe87Tyr	EP408485	2020-01-18	China
	ORF3a	25671	C	A	missense_variant	MODERATE	c.279C>A	p.His93Gln	EP408487	2020-01-20	China
	ORF3a	25702	C	T	missense_variant	MODERATE	c.310C>T	p.Pro104Ser	EP417316	2020-03-11	USA
	ORF3a	25731	C	T	synonymous_variant	LOW	c.339C>T	p.Tyr113Tyr	EP414367	2020-03-05	USA
	ORF3a	25735	T	C	synonymous_variant	LOW	c.343T>C	p.Leu115Leu	EP417322	2020-03-04	USA
	ORF3a	25767	G	T	missense_variant	MODERATE	c.375G>T	p.Met125Ile	EP416330	2020-02-02	China
	ORF3a	25909	G	T	missense_variant	MODERATE	c.517G>T	p.Asp173Tyr	EP419177	2020-03-22	France
	ORF3a	25919	C	T	missense_variant	MODERATE	c.527C>T	p.Thr176Ile	EP411950	2020-01-23	China
	ORF3a	25941	C	A	missense_variant	MODERATE	c.549C>A	p.Asp183Glu	EP418874	2020-03-23	USA
	ORF3a	25943	A	G	missense_variant	MODERATE	c.551A>G	p.Tyr184Cys	EP418874	2020-03-23	USA
	ORF3a	25949	T	A	missense_variant	MODERATE	c.557T>A	p.Ile186Asn	EP418874	2020-03-23	USA
	ORF3a	25984	A	T	stop_gained	HIGH	c.592A>T	p.Lys198*	EP414935	2020-01-21	China
	ORF3a	26013	C	T	synonymous_variant	LOW	c.621C>T	p.Phe207Phe	EP418413	2020-03-15	France
	ORF3a	26060	C	T	missense_variant	MODERATE	c.668C>T	p.Thr223Ile	EP418421	2020-03-17	France
	ORF3a	26065	G	T	missense_variant	MODERATE	c.673G>T	p.Val225Phe	EP418888	2020-03-23	USA
	ORF3a	26088	C	T	synonymous_variant	LOW	c.696C>T	p.Ile232Ile	EP406592	2020-01-13	China
	ORF3a	26126	A	C	missense_variant	MODERATE	c.734A>C	p.Gln245Pro	EP418888	2020-03-23	USA
	ORF3a	26141	A	T	missense_variant	MODERATE	c.749A>T	p.Asp250Val	EP406592	2020-01-13	China
	ORF3a	26166	A	T	synonymous_variant	LOW	c.774A>T	p.Pro258Pro	EP418713	2020-03-17	England
	ORF3a	26187	T	C	synonymous_variant	LOW	c.795T>C	p.Asp265Asp	EP412971	2020-02-25	Finland
	ORF3a	26217	G	T	missense_variant	MODERATE	c.825G>T	p.Leu275Phe	EP417794	2020-03-12	Iceland
	E	26256	C	G	missense_variant	MODERATE	c.12C>G	p.Phe4Leu	EP414935	2020-01-21	China
	E	26354	T	G	missense_variant	MODERATE	c.110T>G	p.Leu37Arg	EP418874	2020-03-23	USA
	E	26373	C	G	missense_variant	MODERATE	c.129C>G	p.Cys43Trp	EP414935	2020-01-21	China
	E	26402	A	T	missense_variant	MODERATE	c.158A>T	p.Lys53Ile	EP414935	2020-01-21	China
	E	26406	T	G	synonymous_variant	LOW	c.162T>G	p.Pro54Pro	EP414935	2020-01-21	China
	E	26410	T	C	missense_variant	MODERATE	c.166T>C	p.Phe56Leu	EP414935	2020-01-21	China
	E	26464	C	T	synonymous_variant	LOW	c.220C>T	p.Leu74Leu	EP418343	2020-03-10	Canada
	E	26465	T	C	missense_variant	MODERATE	c.221T>C	p.Leu74Pro	EP416315	2020-02-19	China
	M	26568	C	T	missense_variant	MODERATE	c.46C>T	p.Leu16Phe	EP418112	2020-03-13	England
	M	26755	G	C	missense_variant	MODERATE	c.233G>C	p.Gly78Ala	EP406592	2020-01-13	China
	M	26759	A	T	synonymous_variant	LOW	c.237A>T	p.Gly79Gly	EP406592	2020-01-13	China
	M	26834	G	T	synonymous_variant	LOW	c.312G>T	p.Ala104Ala	EP408485	2020-01-18	China
	M	26894	C	T	synonymous_variant	LOW	c.372C>T	p.Leu124Leu	EP413019	2020-02-26	Switzerland
	M	26910	A	C	missense_variant	MODERATE	c.388A>C	p.Thr130Pro	EP416383	2020-02-01	China
	ORF6	27299	T	C	missense_variant	MODERATE	c.98T>C	p.Ile33Thr	EP418371	2020-03-07	Canada
	ORF6	27384	T	C	synonymous_variant	LOW	c.183T>C	p.Asp61Asp	EP418703	2020-03-17	England
	ORF7a	27493	C	T	missense_variant	MODERATE	c.100C>T	p.Pro34Ser	EP402120	2020-01-01	China
	ORF7a	27494	C	T	missense_variant	MODERATE	c.101C>T	p.Pro34Leu	EP416315	2020-02-19	China
	ORF7a	27527	C	T	missense_variant	MODERATE	c.134C>T	p.Pro45Leu	EP417547	2020-03-17	Iceland
	ORF7a	27577	C	T	stop_gained	HIGH	c.184C>T	p.Gln62*	EP406594	2020-01-16	China
	ORF7a	27662	A	C	missense_variant	MODERATE	c.269A>C	p.Gln90Pro	EP416384	2020-02-04	China
	ORF7a	27669	A	G	synonymous_variant	LOW	c.276A>G	p.Glu92Glu	EP416367	2020-02-01	China
	ORF7a	27732	C	T	synonymous_variant	LOW	c.339C>T	p.Cys113Cys	EP408487	2020-01-20	China
	ORF7a	27741	C	T	synonymous_variant	LOW	c.348C>T	p.Leu116Leu	EP416441	2020-03-10	USA
	ORF7b	27785	T	C	synonymous_variant	LOW	c.30T>C	p.Tyr10Tyr	EP417253	2020-03-03	England
	ORF7b	27882	G	C	missense_variant	MODERATE	c.127G>C	p.Ala43Pro	EP416315	2020-02-19	China
	ORF8	27928	C	T	missense_variant	MODERATE	c.35C>T	p.Thr12Ile	EP418703	2020-03-17	England
	ORF8	27965	A	T	synonymous_variant	LOW	c.72A>T	p.Ser24Ser	EP416464	2020-03-01	USA
	ORF8	28117	A	G	missense_variant	MODERATE	c.224A>G	p.Asp75Gly	EP417319	2020-03-05	USA
	ORF8	28146	C	T	missense_variant	MODERATE	c.253C>T	p.Pro85Ser	EP408487	2020-01-20	China
	N	28315	C	T	synonymous_variant	LOW	c.42C>T	p.Arg14Arg	EP412983	2020-02-08	China
	N	28344	C	A	missense_variant	MODERATE	c.71C>A	p.Thr24Asn	EP415600	2020-03-09	USA
	N	28376	G	A	missense_variant	MODERATE	c.103G>A	p.Ala35Thr	EP418069	2020-03-14	USA
	N	28597	G	C	missense_variant	MODERATE	c.324G>C	p.Trp108Cys	EP412900	2019-12-30	China
	N	28636	T	C	synonymous_variant	LOW	c.363T>C	p.Leu121Leu	EP408487	2020-01-20	China
	N	28716	C	T	missense_variant	MODERATE	c.443C>T	p.Thr148Ile	EP406595	2020-01-16	China
	N	28849	C	T	synonymous_variant	LOW	c.576C>T	p.Asn192Asn	EP417238	2020-03-03	England
	N	28883	G	C	missense_variant	MODERATE	c.610G>C	p.Gly204Arg	EP417236	2020-03-01	England
	N	28910	A	T	missense_variant	MODERATE	c.637A>T	p.Asn213Tyr	EP416692	2020-03-14	USA
	N	28916	G	A	missense_variant	MODERATE	c.643G>A	p.Gly215Ser	EP414485	2020-02-24	USA
	N	28960	G	A	synonymous_variant	LOW	c.687G>A	p.Gln229Gln	EP416344	2020-01-30	China
	N	29019	A	T	missense_variant	MODERATE	c.746A>T	p.Lys249Ile	EP408515	2020-01-01	China
	N	29145	T	A	missense_variant	MODERATE	c.872T>A	p.Leu291Gln	EP418407	2020-03-14	Finland
	N	29200	C	T	synonymous_variant	LOW	c.927C>T	p.Pro309Pro	EP408478	2020-01-21	China
	N	29239	G	T	missense_variant	MODERATE	c.966G>T	p.Met322Ile	EP414527	2020-02-09	China
	N	29253	C	T	missense_variant	MODERATE	c.980C>T	p.Ser327Leu	EP413557	2020-02-28	USA
	N	29315	G	T	missense_variant	MODERATE	c.1042G>T	p.Asp348Tyr	EP417253	2020-03-03	England
	N	29375	C	T	missense_variant	MODERATE	c.1102C>T	p.Pro368Ser	EP414567	2020-02-10	China
	N	29403	A	G	missense_variant	MODERATE	c.1130A>G	p.Asp377Gly	EP417212	2020-03-11	NewZealand
	N	29422	G	T	synonymous_variant	LOW	c.1149G>T	p.Pro383Pro	EP414617	2020-03-08	USA
	N	29527	G	A	synonymous_variant	LOW	c.1254G>A	p.Gln418Gln	EP417642	2020-03-18	Iceland
	ORF10	29575	T	G	synonymous_variant	LOW	c.18T>G	p.Val6Val	EP414934	2020-01-21	China
	ORF10	29585	C	T	missense_variant	MODERATE	c.28C>T	p.Pro10Ser	EP413602	2020-03-03	Finland
	ORF10	29628	G	T	missense_variant	MODERATE	c.71G>T	p.Arg24Leu	EP415592	2020-03-09	USA
	ORF10	29635	C	T	synonymous_variant	LOW	c.78C>T	p.Tyr26Tyr	EP416451	2020-03-10	USA
	ORF10-CHR_END	29741	C	T	intergenic_region	MODIFIER	n.29741C>T		EP414378	2020-02-17	China
	ORF10-CHR_END	29755	G	A	intergenic_region	MODIFIER	n.29755G>A		EP411066	2020-01-22	China
	ORF10-CHR_END	29861	G	A	intergenic_region	MODIFIER	n.29861G>A		EP414363	2020-03-04	USA
	ORF10-CHR_END	29867	T	A	intergenic_region	MODIFIER	n.29867T>A		EP418051	2020-03-13	USA
	ORF10-CHR_END	29868	G	A	intergenic_region	MODIFIER	n.29868G>A		EP408483	2020-01-20	China
	ORF10-CHR_END	29868	G	C	intergenic_region	MODIFIER	n.29868G>C		EP416456	2020-03-06	USA
	ORF10-CHR_END	29869	A	T	intergenic_region	MODIFIER	n.29869A>T		EP416437	2020-03-10	USA
	ORF10-CHR_END	29870	C	A	intergenic_region	MODIFIER	n.29870C>A		EP418872	2020-03-23	USA
